# *Mantoniella Beaufortii* and *Mantoniella Baffinensis* sp. nov. (Mamiellales, Mamiellophyceae), Two New Green Algal Species from the High Arctic

**DOI:** 10.1101/506915

**Authors:** Sheree Yau, Adriana Lopes dos Santos, Wenche Eikrem, Catherine Gérikas Ribero, Priscilla Gourvil, Sergio Balzano, Marie-Line Escande, Hervé Moreau, Daniel Vaulot

## Abstract

Members of the class Mamiellophyceae comprise species that can dominate picophytoplankton diversity in polar waters. Yet polar species are often morphologically indistinguishable from temperate species, although clearly separated by molecular features. Here we examine four Mamiellophyceae strains from the Canadian Arctic. The 18S rRNA and Internal Transcribed Spacer 2 (ITS2) gene phylogeny place these strains within the family Mamiellaceae (Mamiellales, Mamiellophyceae) in two separate clades of the genus *Mantoniella*. ITS2 synapomorphies support their placement as two new species, *Mantoniella beaufortii* and *Mantoniella baffinensis*. Both species have round green cells with diameter between 3–5 μm, one long flagellum and a short reduced flagellum (~1 μm) and are covered by spiderweb-like scales, making both species similar to other *Mantoniella* species. Morphologically, *M. beaufortii* and *M. baffinensis* are most similar to the cosmopolitan *M. squamata* with only minor differences in scale structure distinguishing them. Screening of global marine metabarcoding datasets indicates *M*. *beaufortii* has only been recorded in seawater and sea ice samples from the Arctic while no environmental barcode matches *M. baffinensis*. Like other Mamiellophyceae genera that have distinct polar and temperate species, the polar distribution of these new species suggests they are cold or ice-adapted *Mantoniella* species.
