## Supplementary Table 1 for "*Mantoniella Beaufortii* and *Mantoniella Baffinensis* sp. nov. (Mamiellales, Mamiellophyceae), Two New Green Algal Species from the High Arctic"

### Sheet: Supp Table 1 - primers
Supplementary Table 1. Primers and PCR conditions used in this study. Abbreviations: fwd - forward, rev. - reverse, Temp. - Temperature.
							Initial Denaturation		Denaturation		Annealing		Extension		Elongation
Gene	Primer fwd	Sequence 5'-3'	Primer rev.	Sequence 5'-3'	Reference	N cycles	Time	Temp.	Time	Temp.	Time	Temp.	Time	Temp.	Time	Temp.
18S rRNA	Euk63F	ACGCTTGTCTCAAAGATTA	Euk1818R	ACGGAAACCTTGTTACGA	Lepère et al. 2011	35	5 min	95°C	30 s	95°C	30s	55°C	1 min 30s	72°C	10 min	72°C
ITS1-5.8S-ITS2	329f	GTGAACCTGCRGAAGGATCA	D1R-R	TATGCTTAAATTCAGCGGGT	Balzano et al. 2017	35	5 min	95°C	1 min	95°C	45s	55°C	1 min 15s	72°C	7 min	72°C
