## Supplementary Table 2 for "*Mantoniella Beaufortii* and *Mantoniella Baffinensis* sp. nov. (Mamiellales, Mamiellophyceae), Two New Green Algal Species from the High Arctic"

### Sheet: Feuil1
Supplementary Table 2. Metabarcoding datasets of the 18S rRNA gene analysed in this study for the presence of M. beaufortii and M. baffinensis signatures.
Data set	18S region	Region	Samples	Bioproject or link	Sequencer	Clustering	Reference
Tara Oceans	V9	Oceanic	334	http://doi.pangaea.de/10.1594/PANGAEA.843022	Illumina	Swarm	de Vargas, C., Audic, S., Henry, N., Decelle, J., Mahe, F., Logares, R., et al. (2015). Eukaryotic plankton diversity in the sunlit ocean. Science 348, 1261605. doi:10.1126/science.1261605.
OSD - LGC - 2014	V4	Coastal	157	PRJEB8682	Illumina	0.97	Kopf, A., Bicak, M., Kottmann, R., Schnetzer, J., Kostadinov, I., Lehmann, K., Fernandez-Guerra, A. et al. 2015. The ocean sampling day consortium. Gigascience. 4:27.
MALINA - Monier - 2014	V4	Arctic Ocean	24	PRJNA202104	454	0.98	Monier, A., Terrado, R., Thaler, M., Comeau, A., Medrinal, E. & Lovejoy, C. 2013. Upper Arctic Ocean water masses harbor distinct communities of heterotrophic flagellates. Biogeosciences. 10:4273–86. Monier, A., Comte, J., Babin, M., Forest, A., Matsuoka, A. & Lovejoy, C. 2014. Oceanographic structure drives the assembly processes of microbial eukaryotic communities. ISME J. 9:990–1002.
ACME - Comeau - 2011	V4	Arctic Ocean	11	SRA029114	454	0.98	Comeau, A. M., Li, W. K. W., Tremblay, J.-É., Carmack, E. C. & Lovejoy, C. Arctic Ocean microbial community structure before and after the 2007 record sea ice minimum. PLoS One 6, e27492 (2011)
Nansen Basin - Metfies - 2016	V4	Arctic Ocean	17	PRJEB11449	454	0.97	Metfies, K., von Appen, W.-J., Kilias, E., Nicolaus, A. & Nöthig, E.-M. Biogeography and Photosynthetic Biomass of Arctic Marine Pico-Eukaroytes during Summer of the Record Sea Ice Minimum 2012. PLoS One 11, 20 pp. (2016)
Southern Ocean - Wolf - 2014	V4	Southern Ocean	6	PRJNA176875	454	0.97	Wolf, C., Frickenhaus, S., Kilias, E. S., Peeken, I. & Metfies, K. Protist community composition in the Pacific sector of the Southern Ocean during austral summer 2010. Polar Biol. 37, 375–389 (2014)
Fieldes Bay - Luo - 2016	V4	Southern Ocean	10	PRJNA254097	Illumina	0.97	Luo, W. et al. Molecular diversity of microbial eukaryotes in sea water from Fildes Peninsula, King George Island, Antarctica. Polar Biol. (2015). doi:10.1007/s00300-015-1815-8
Fram Strait - Kilias - 2013	V4	Arctic Ocean	5		454	0.97	Kilias, E., Wolf, C., Nöthig, E.-M., Peeken, I. & Metfies, K. Protist distribution in the Western Fram Strait in summer 2010 based on 454-pyrosequencing of 18S rDNA. J. Phycol. 49, 996–1010 (2013).
