## Supplementary Table 3 for "*Mantoniella Beaufortii* and *Mantoniella Baffinensis* sp. nov. (Mamiellales, Mamiellophyceae), Two New Green Algal Species from the High Arctic"

### Sheet: Feuil1
Supplementary Table 3. Morphological characters in Mamiellophyceae species.
Species	Flagella	Spiderweb-like scales	Circular patterned scales	T-hair scales: tubular shaft	T-hair scales: globular subunits
Bathycoccus prasinos	no	+	-	-	-
Ostreococcus tauri	no	-	-	-	-
Ostreoccoccus mediterraneus	no	-	-	-	-
Mamiella gilva	2 long	+	-	-	+
Mantoniella squamata	1 long, 1 short	+	-	-	+
Mantoniella antarctica	1 long, 1 short	+	-	-	+
Mantoniella beaufortii	1 long, 1 short	+	-	-	+
Mantoniella baffinensis	1 long, 1 short	+	-	-	+
Micromonas pusilla	1 long, 2 extending microtubules	-	-	-	-
Micromonas commoda	1 long, 2 extending microtubules	-	-	-	-
Micromonas polaris	1 long, 2 extending microtubules	-	-	-	-
Micromonas bravo	1 long, 2 extending microtubules	-	-	-	-
Crustomastix didyma	2 long	-	-	+	-
Crustomastix stigmatica	2 long	-	-	+	-
Dolichomastix eurylepidea	2 long	+	-	?	?
Dolichomastix lepidota	2 long	-	-	-	+
Dolichomastix nummulifera	2 long	-	+	?	?
Dolichomastix tenuilepsis	2 long	+	+	+	-
