## Supplementary Table 4 for "*Mantoniella Beaufortii* and *Mantoniella Baffinensis* sp. nov. (Mamiellales, Mamiellophyceae), Two New Green Algal Species from the High Arctic"

### Sheet: Feuil1
Supplementary Table 4. Pigment composition of M. beaufortii (RCC2288) compared to a selection of green algae.
Values are shown as a ratio of pigment to Chl a concentration and percent contribution to total carotenoids (in italics).
See Supplementary Table 5 for the full names of the pigments.
Species	Order	Phytn a	Chld a	Chl b	Mg-DVP	%	Uri	%	Neo	%	Pra	%	Vio	%	Mmnal	%	Ant	%	Lut	%	Dihy	%	α-car + β-car	%
M. beaufortii RCC2288	Mamiellales	0.00551327	0.0120886	0.415745	0.0242071	3.59093	0.044534	6.60624	0.0633601	9.39895	0.156283	23.1833	0.0985479	14.6188	0.0284321	4.21767	0.0246838	3.66164	0.00599518	0.889334	0.0270078	4.00638	0.167018	24.7757
M. squamata CCMP480*	Mamiellales	ND	ND	0.644	0.068	10.0592	0.075	11.0947	0.037	5.47337	0.15	22.1893	0.068	10.0592	0.045	6.6568	0.006	0.887574	0.003	0.443787	0.021	3.10651	0.121	17.8994
M. squamata RCC395*	Mamiellales	ND	ND	0.62	0.065	12.22	0.073	13.72	0.031	5.83	0.123	23.12	0.056	10.53	0.043	8.08	0.003	0.56	0.004	0.75	0.009	1.69	0.062	11.65
O. tauri RCC116*	Mamiellales	ND	ND	0.633	0.061	8.59155	0.079	11.1268	0.045	6.33803	0.191	26.9014	0.044	6.19718	0.039	5.49296	0.051	7.1831	0.003	0.422535	0.032	4.50704	0.098	13.8028
B. prasinos RCC113*	Mamiellales	ND	ND	0.462	0.041	9.69267	0.047	11.1111	0.018	4.25532	0.097	22.9314	0.078	18.4397	0.03	7.0922	0.002	0.472813	0.003	0.70922	0.018	4.25532	0.029	6.85579
M. pusilla CCMP490*	Mamiellales	ND	ND	0.768	0.072	9.7166	0.096	12.9555	0.045	6.07287	0.191	25.776	0.103	13.9001	0.053	7.1525	0.019	2.5641	0.006	0.809717	0.01	1.34953	0.058	7.82726
Mamiella sp. RCC391*	Mamiellales	ND	ND	0.896	0.06	8.74636	0.072	10.4956	0.043	6.26822	0.189	27.551	0.074	10.7872	0.01	1.45773	0.011	1.6035	0.008	1.16618	0.052	7.58017	0.082	11.9534
C. stigmatica*	Dolichomastigales	ND	ND	0.786	0.023	3.46386	0	0	0.056	8.43373	0	0	0.055	8.28313	0	0	0.017	2.56024	0.038	5.72289	0	0	0.305	45.9337
C. sieburthii RCC287†	Chloropicales	ND	0.106	0.986	0	0	0	0	0.167	14.8313	0	0	0.572	50.8	0	0	0.024	2.1	0.363	32.238	0	0	-	-
P. parkeae CCMP724*	Pyramimonadales	ND	ND	0.677	0.001	0.359712	0	0	0	0	0	0	0.077	27.6978	0	0	0.002	0.719424	0.07	25.1799	0	0	0.088	31.6547
N. pyriformis CCMP717*	Nephrodelmidaceae	ND	ND	0.698	0.015	3.53774	0	0	0.021	4.95283	0	0	0.077	18.1604	0	0	0.016	3.77358	0.022	5.18868	0	0	0.065	15.3302
Tetraselmis sp. RCC234*	Chlorodendrales	ND	ND	0.812	0.022	4.56432	0	0	0.033	6.84647	0	0	0.057	11.8257	0	0	0.006	1.24481	0.096	19.917	0	0	0.082	17.0124
P. marina*	Pseudoscourfieldiales	ND	ND	0.871	0.071	13.3208	0	0	0.057	10.6942	0.287	53.8462	0.036	6.75422	0	0	0	0	0.003	0.562852	0	0	0.033	6.19137
P. capsulatus CCMP1192*	Prasinococcales	ND	ND	0.62	0.098	16.7235	0.097	16.5529	0.076	12.9693	0.183	31.2287	0.035	5.9727	0	0	0.001	0.170648	0.015	2.55973	0.005	0.853242	0.025	4.26621
*Values from Latasa et al. 2004, †Values from Lopes dos Santos et al. 2016.
