## Supplementary Table 5 for "*Mantoniella Beaufortii* and *Mantoniella Baffinensis* sp. nov. (Mamiellales, Mamiellophyceae), Two New Green Algal Species from the High Arctic"

### Sheet: Feuil1
Supplementary Table 5. Pigments analyzed in this study. LOD, limit of detection.
Pigment	Abbreviation	Retention time (min)	Detection adsorption wavelength (nm)	LOD (ng/inj)	LOD in 1 L filtered (mg.m-3)
Mg-24-divinyl pheoporphyrin a5 monomethyl ester	MgDVP	6.3	450	0.015	0.0004
Chlorophyllide a and Chlorophyllide a-like	Chld a + Chld a	6.3	667	0.016	0.0004
Uriolide	Uri	11.6	450	ND	ND
Neoxanthin	Neo	13.5	450	0.008	0.0002
Prasinoxanthin	Pra	14	450	0.008	0.0002
Violaxanthin	Vio	14.3	450	0.01	0.0002
Micromonal	Mmnal	15	450	ND	ND
Antheraxanthin	Ant	16.3	450	0.012	0.0004
Unknown carotenoid λmax 412, 436, 464 nm	Unk 1	16.5	450	ND	ND
Unknown carotenoid λmax 452 nm	Unk 2	18.1	450	ND	ND
Lutein	Lut	18.3	450	0.012	0.0002
Dihydrolutein	Dihy	18.6	450	ND	ND
Chlorophyll b-degradation product	Chlb-deg	22	450	ND	ND
Chlorophyll b	Chl b	22.4	450	0.004	0.0001
Chlorophyll b-like	Chl b-like	22.8	450	0.004	0.0001
Chlorophyll a, allomers and epimers	Chl a	24.3	667	0.011	0.0002
Phaeophytin a and Phaeophytin a-like	Phytn a + Phytn a	25.9	667	0.006	0.0002
α-Carotene and β-Carotene	α-car + β-car	26.9	450	0.012	0.0004
LOD: limit of detection
